# Transcriptomic meta-analysis in plaque psoriasis: an integrative bioinformatic approach to deciphering the genetic landscape and molecular pathways

**DOI:** 10.1101/2025.03.01.640943

**Authors:** Teresa Torres-Moral, Josep Riera-Monroig, Gemma Tell-Martí, Jaume Bagué, José F. Català-Senent, Francisco J. Roig, Míriam Potrony, Francisco García-García, Susana Puig

**Affiliations:** Center for Biomedical Network Research on Rare Diseases (CIBERER), Carlos III Health Institute, Barcelona, Spain; August Pi i Sunyer Biomedical Research Institute (IDIBAPS), Barcelona, Spain; Dermatology Department, Hospital Clínic de Barcelona, University of Barcelona, Barcelona, Spain; Computational Biomedicine Laboratory, Principe Felipe Research Center (CIPF), Valencia, Spain; Faculty of Health Sciences, San Jorge University, Villanueva de Gállego Campus, Zaragoza, Spain; Biochemistry and Molecular Genetics Service, Hospital Clínic de Barcelona, Barcelona, Spain

**Keywords:** Plaque psoriasis, meta-analysis, transcriptomics, functional profiling, biomarkers

## Abstract

Psoriasis is a chronic inflammatory skin disease influenced by both genetic and environmental factors. Despite extensive research, its precise etiology remains unclear, posing significant challenges to understanding and treatment. The disease pathogenesis involves self-reactive T cells and immune-related cytokines. Genome-wide association studies have identified various susceptibility loci for immune-related diseases, but the underlying mechanisms remain only partially understood. Recent discoveries of critical signaling pathways, biological processes, and immune cell involvement have expanded our knowledge and offer hope for improved therapeutic strategies.

This study aimed to enhance our understanding of psoriasis and proposes novel therapeutic approaches by employing integrated bioinformatics to identify signaling pathways and biological processes as potential disease markers.

Presenting a systematic review and taking a meta-analytical approach to transcriptomic profiles, this investigation examined differential gene expression patterns across 44 studies involving 975 samples comparing lesional psoriasis, non-lesional psoriasis, and healthy controls. Consensus transcriptome signatures revealed a significant association between immune-related genes and psoriasis pathogenesis. Functional enrichment analysis identified several enriched pathways related to immunity and immune system processes. Comparison of these findings with the existing literature indicated that some immune-related genes were already known, while others are novel in the context of psoriasis. Additionally, novel gene analysis demonstrated psoriasis involvement in pathways such as *gluconeogenesis*, the *FoxO signaling pathway*, and *mitophagy*.

This integrative approach confirmed classic genetic associations while uncovering novel gene expression patterns and pathways relevant to psoriasis. Notably, the disruption of the *gluconeogenesis* pathway emerged as a critical finding. These insights enhance our understanding of psoriasis pathophysiology and pave the way for targeted therapies, offering improved management options for affected individuals.
