## Supplementary Table 3 for "Transcriptomic meta-analysis in plaque psoriasis: an integrative bioinformatic approach to deciphering the genetic landscape and molecular pathways"

### Sheet: Reactome database
Reactome pathways found in meta-analysis study with a BY adjusted p-value < 0.05 and including at least 10 genes.
Database	Pathway name	Name	adj.p.valor.BY	N
Reactome	R-HSA-168256	Immune System	0	1038
Reactome	R-HSA-1280215	Cytokine Signaling in Immune system	0,001	440
Reactome	R-HSA-1280218	Adaptive Immune System	0	362
Reactome	R-HSA-6798695	Neutrophil degranulation	0,037	199
Reactome	R-HSA-913531	Interferon Signaling	0,006	104
Reactome	R-HSA-168898	Toll-like Receptor Cascades	0,043	90
Reactome	R-HSA-983169	Class I MHC mediated antigen processing & presentation	0,001	83
Reactome	R-HSA-977606	Regulation of Complement cascade	0,033	79
Reactome	R-HSA-202403	TCR signaling	0	62
Reactome	R-HSA-877300	Interferon gamma signaling	0,013	62
Reactome	R-HSA-73887	Death Receptor Signalling	0,039	57
Reactome	R-HSA-5668541	TNFR2 non-canonical NF-kB pathway	0,003	48
Reactome	R-HSA-1236975	Antigen processing-Cross presentation	0,016	47
Reactome	R-HSA-5607764	CLEC7A (Dectin-1) signaling	0,031	35
Reactome	R-HSA-1236974	ER-Phagosome pathway	0,002	34
Reactome	R-HSA-1168372	Downstream signaling events of B Cell Receptor (BCR)	0,035	28
Reactome	R-HSA-5260271	Diseases of Immune System	0,041	24
Reactome	R-HSA-5602358	Diseases associated with the TLR signaling cascade	0,041	24
Reactome	R-HSA-3781865	Diseases of glycosylation	0,004	18
Reactome	R-HSA-4086400	PCP/CE pathway	0,037	16
Reactome	R-HSA-1606322	ZBP1(DAI) mediated induction of type I IFNs	0,031	15
Reactome	R-HSA-1810476	RIP-mediated NFkB activation via ZBP1	0,027	13
Reactome	R-HSA-5213460	RIPK1-mediated regulated necrosis	0,013	13
Reactome	R-HSA-5218859	Regulated Necrosis	0,013	13
Reactome	R-HSA-69306	DNA Replication	0,013	13
Reactome	R-HSA-4608870	Asymmetric localization of PCP proteins	0,003	12
Reactome	R-HSA-5675482	Regulation of necroptotic cell death	0,032	12
Reactome	R-HSA-69239	Synthesis of DNA	0,011	12
Reactome	R-HSA-174178	APC/C:Cdh1 mediated degradation of Cdc20 and other APC/C:Cdh1 targeted proteins in late mitosis/early G1	0,041	11
Reactome	R-HSA-68949	Orc1 removal from chromatin	0,037	10
Reactome	R-HSA-69052	Switching of origins to a post-replicative state	0,037	10

### Sheet: KEGG database
KEGG pathways found in meta-analysis study with a BY adjusted p-value < 0.05 and including at least 10 genes.
Database	Pathway name	Name	adj.p.valor.BY	N
KEGG	hsa04650	Natural killer cell mediated cytotoxicity	0,009	106
KEGG	hsa04380	Osteoclast differentiation	0,044	101
KEGG	hsa05145	Toxoplasmosis	0,009	79
KEGG	hsa05140	Leishmaniasis	0,01	62
KEGG	hsa04612	Antigen processing and presentation	0,018	58
KEGG	hsa04210	Apoptosis	0,031	48
KEGG	hsa04621	NOD-like receptor signaling pathway	0,016	44
KEGG	hsa05332	Graft-versus-host disease	0,021	41
KEGG	hsa04940	Type I diabetes mellitus	0,016	37
KEGG	hsa05330	Allograft rejection	0,021	37
KEGG	hsa03050	Proteasome	0,026	10

### Sheet: Gene Ontology database
Gene Ontology pathways found in meta-analysis study with a BY adjusted p-value < 0.05 and including at least 10 genes.
Database	Pathway name	Name	adj.p.valor.BY	N
BP-GO	GO:0002443	leukocyte mediated immunity	0.029	488
BP-GO	GO:0009719	response to endogenous stimulus	0.005	478
BP-GO	GO:0001817	regulation of cytokine production	0.016	472
BP-GO	GO:0048468	cell development	0	457
BP-GO	GO:0009888	tissue development	0	436
BP-GO	GO:0002764	immune response-regulating signaling pathway	0.013	427
BP-GO	GO:0007399	nervous system development	0.013	422
BP-GO	GO:0098542	defense response to other organism	0.015	420
BP-GO	GO:0002757	immune response-activating signal transduction	0.005	403
BP-GO	GO:0002263	cell activation involved in immune response	0.03	362
BP-GO	GO:0002366	leukocyte activation involved in immune response	0.017	358
BP-GO	GO:0003008	system process	0	354
BP-GO	GO:0040012	regulation of locomotion	0.035	353
BP-GO	GO:0042110	T cell activation	0.009	347
BP-GO	GO:0051270	regulation of cellular component movement	0.006	347
BP-GO	GO:0001819	positive regulation of cytokine production	0.019	335
BP-GO	GO:0072359	circulatory system development	0	332
BP-GO	GO:2000145	regulation of cell motility	0.016	331
BP-GO	GO:0031349	positive regulation of defense response	0	329
BP-GO	GO:0022008	neurogenesis	0.017	328
BP-GO	GO:0035295	tube development	0	328
BP-GO	GO:0002274	myeloid leukocyte activation	0.007	318
BP-GO	GO:0048878	chemical homeostasis	0.049	318
BP-GO	GO:0048646	anatomical structure formation involved in morphogenesis	0	316
BP-GO	GO:0030334	regulation of cell migration	0.019	315
BP-GO	GO:0048699	generation of neurons	0.023	311
BP-GO	GO:0022603	regulation of anatomical structure morphogenesis	0.011	306
BP-GO	GO:0045088	regulation of innate immune response	0	306
BP-GO	GO:0007167	enzyme linked receptor protein signaling pathway	0.005	299
BP-GO	GO:0051093	negative regulation of developmental process	0.004	293
BP-GO	GO:0060429	epithelium development	0.008	280
BP-GO	GO:0035239	tube morphogenesis	0	277
BP-GO	GO:0030182	neuron differentiation	0.004	263
BP-GO	GO:0040007	growth	0	260
BP-GO	GO:0007159	leukocyte cell-cell adhesion	0.016	256
BP-GO	GO:0072358	cardiovascular system development	0.001	255
BP-GO	GO:0001944	vasculature development	0.001	253
BP-GO	GO:0045089	positive regulation of innate immune response	0	250
BP-GO	GO:0001568	blood vessel development	0.001	244
BP-GO	GO:0002444	myeloid leukocyte mediated immunity	0.017	244
BP-GO	GO:0050863	regulation of T cell activation	0.043	242
BP-GO	GO:0002275	myeloid cell activation involved in immune response	0.011	241
BP-GO	GO:0032989	cellular component morphogenesis	0.015	234
BP-GO	GO:0009887	animal organ morphogenesis	0.016	233
BP-GO	GO:0060284	regulation of cell development	0.006	231
BP-GO	GO:0043299	leukocyte degranulation	0.018	229
BP-GO	GO:0045596	negative regulation of cell differentiation	0.013	225
BP-GO	GO:0048514	blood vessel morphogenesis	0.001	221
BP-GO	GO:0009615	response to virus	0.001	217
BP-GO	GO:0036230	granulocyte activation	0.028	213
BP-GO	GO:0070848	response to growth factor	0.016	213
BP-GO	GO:0007010	cytoskeleton organization	0.032	210
BP-GO	GO:0042119	neutrophil activation	0.026	209
BP-GO	GO:0002446	neutrophil mediated immunity	0.043	208
BP-GO	GO:0009790	embryo development	0	207
BP-GO	GO:0002283	neutrophil activation involved in immune response	0.025	201
BP-GO	GO:0071363	cellular response to growth factor stimulus	0.012	201
BP-GO	GO:0007417	central nervous system development	0.011	199
BP-GO	GO:0043312	neutrophil degranulation	0.026	198
BP-GO	GO:0043900	regulation of multi-organism process	0.025	198
BP-GO	GO:0001525	angiogenesis	0.001	196
BP-GO	GO:0002218	activation of innate immune response	0	195
BP-GO	GO:0050767	regulation of neurogenesis	0.03	193
BP-GO	GO:0040008	regulation of growth	0.011	190
BP-GO	GO:0048589	developmental growth	0	187
BP-GO	GO:0002758	innate immune response-activating signal transduction	0.001	179
BP-GO	GO:0051607	defense response to virus	0.001	169
BP-GO	GO:0002699	positive regulation of immune effector process	0.01	167
BP-GO	GO:0034612	response to tumor necrosis factor	0.029	166
BP-GO	GO:0061061	muscle structure development	0	160
BP-GO	GO:0002703	regulation of leukocyte mediated immunity	0.015	157
BP-GO	GO:0003013	circulatory system process	0.019	156
BP-GO	GO:0071356	cellular response to tumor necrosis factor	0.043	156
BP-GO	GO:0007507	heart development	0.007	155
BP-GO	GO:0000904	cell morphogenesis involved in differentiation	0.019	154
BP-GO	GO:0060322	head development	0.011	153
BP-GO	GO:0044057	regulation of system process	0.017	151
BP-GO	GO:0008015	blood circulation	0.032	150
BP-GO	GO:0019953	sexual reproduction	0.018	140
BP-GO	GO:0045664	regulation of neuron differentiation	0	139
BP-GO	GO:0002221	pattern recognition receptor signaling pathway	0.007	138
BP-GO	GO:0001667	ameboidal-type cell migration	0.035	137
BP-GO	GO:0072376	protein activation cascade	0.018	137
BP-GO	GO:0099536	synaptic signaling	0.024	137
BP-GO	GO:0007420	brain development	0.01	136
BP-GO	GO:0034341	response to interferon-gamma	0.004	134
BP-GO	GO:0099537	trans-synaptic signaling	0.018	134
BP-GO	GO:0034762	regulation of transmembrane transport	0.009	133
BP-GO	GO:0007268	chemical synaptic transmission	0.013	132
BP-GO	GO:0098916	anterograde trans-synaptic signaling	0.013	132
BP-GO	GO:0009792	embryo development ending in birth or egg hatching	0.001	128
BP-GO	GO:0043009	chordate embryonic development	0.001	127
BP-GO	GO:0048598	embryonic morphogenesis	0.005	124
BP-GO	GO:0050852	T cell receptor signaling pathway	0.026	122
BP-GO	GO:0031589	cell-substrate adhesion	0.011	119
BP-GO	GO:0071346	cellular response to interferon-gamma	0.008	119
BP-GO	GO:2000116	regulation of cysteine-type endopeptidase activity	0.022	118
BP-GO	GO:0051493	regulation of cytoskeleton organization	0.013	117
BP-GO	GO:0032635	interleukin-6 production	0.03	116
BP-GO	GO:0007423	sensory organ development	0.007	112
BP-GO	GO:0010631	epithelial cell migration	0.032	112
BP-GO	GO:0090130	tissue migration	0.032	112
BP-GO	GO:0090132	epithelium migration	0.032	112
BP-GO	GO:0048638	regulation of developmental growth	0.001	111
BP-GO	GO:0043281	regulation of cysteine-type endopeptidase activity involved in apoptotic process	0.028	110
BP-GO	GO:0002705	positive regulation of leukocyte mediated immunity	0.032	109
BP-GO	GO:0032675	regulation of interleukin-6 production	0.023	109
BP-GO	GO:0060537	muscle tissue development	0.004	102
BP-GO	GO:0099177	regulation of trans-synaptic signaling	0.012	101
BP-GO	GO:0042692	muscle cell differentiation	0.005	100
BP-GO	GO:0050804	modulation of chemical synaptic transmission	0.011	100
BP-GO	GO:0003012	muscle system process	0.028	99
BP-GO	GO:0019882	antigen processing and presentation	0.025	99
BP-GO	GO:0014706	striated muscle tissue development	0.005	98
BP-GO	GO:0070555	response to interleukin-1	0.032	97
BP-GO	GO:0001655	urogenital system development	0	96
BP-GO	GO:0032970	regulation of actin filament-based process	0.029	96
BP-GO	GO:0032479	regulation of type I interferon production	0.008	91
BP-GO	GO:0032606	type I interferon production	0.008	91
BP-GO	GO:0001701	in utero embryonic development	0.006	90
BP-GO	GO:0042107	cytokine metabolic process	0.034	90
BP-GO	GO:1902903	regulation of supramolecular fiber organization	0.027	90
BP-GO	GO:0007517	muscle organ development	0.001	89
BP-GO	GO:0033209	tumor necrosis factor-mediated signaling pathway	0.015	89
BP-GO	GO:0007160	cell-matrix adhesion	0.012	86
BP-GO	GO:0030449	regulation of complement activation	0.032	86
BP-GO	GO:0031341	regulation of cell killing	0.043	86
BP-GO	GO:0042391	regulation of membrane potential	0.012	86
BP-GO	GO:0071347	cellular response to interleukin-1	0.043	86
BP-GO	GO:2000257	regulation of protein activation cascade	0.032	86
BP-GO	GO:0030900	forebrain development	0.013	85
BP-GO	GO:0038061	NIK/NF-kappaB signaling	0.011	85
BP-GO	GO:0042035	regulation of cytokine biosynthetic process	0.036	84
BP-GO	GO:0072001	renal system development	0	84
BP-GO	GO:0043393	regulation of protein binding	0.039	83
BP-GO	GO:0001822	kidney development	0	82
BP-GO	GO:0048002	antigen processing and presentation of peptide antigen	0.026	76
BP-GO	GO:0010810	regulation of cell-substrate adhesion	0.035	75
BP-GO	GO:0015850	organic hydroxy compound transport	0.008	75
BP-GO	GO:0034330	cell junction organization	0.032	75
BP-GO	GO:0003007	heart morphogenesis	0.049	73
BP-GO	GO:0090287	regulation of cellular response to growth factor stimulus	0.005	73
BP-GO	GO:0019884	antigen processing and presentation of exogenous antigen	0.028	71
BP-GO	GO:0060333	interferon-gamma-mediated signaling pathway	0.006	71
BP-GO	GO:0061448	connective tissue development	0.005	70
BP-GO	GO:0001910	regulation of leukocyte mediated cytotoxicity	0.017	68
BP-GO	GO:0007389	pattern specification process	0.001	68
BP-GO	GO:0035265	organ growth	0.006	67
BP-GO	GO:0048588	developmental cell growth	0.043	67
BP-GO	GO:0000209	protein polyubiquitination	0.035	65
BP-GO	GO:0008217	regulation of blood pressure	0.004	65
BP-GO	GO:0002478	antigen processing and presentation of exogenous peptide antigen	0.016	64
BP-GO	GO:0031343	positive regulation of cell killing	0.013	62
BP-GO	GO:0042108	positive regulation of cytokine biosynthetic process	0.034	61
BP-GO	GO:0003002	regionalization	0.002	60
BP-GO	GO:0034764	positive regulation of transmembrane transport	0.01	60
BP-GO	GO:0032481	positive regulation of type I interferon production	0.04	58
BP-GO	GO:0051147	regulation of muscle cell differentiation	0.029	58
BP-GO	GO:0034329	cell junction assembly	0.032	57
BP-GO	GO:0090092	regulation of transmembrane receptor protein serine/threonine kinase signaling pathway	0.031	57
BP-GO	GO:0045665	negative regulation of neuron differentiation	0.047	56
BP-GO	GO:0048525	negative regulation of viral process	0.026	55
BP-GO	GO:0001912	positive regulation of leukocyte mediated cytotoxicity	0.037	51
BP-GO	GO:0001952	regulation of cell-matrix adhesion	0.04	51
BP-GO	GO:0019935	cyclic-nucleotide-mediated signaling	0.012	51
BP-GO	GO:0071695	anatomical structure maturation	0.034	50
BP-GO	GO:0035270	endocrine system development	0.024	49
BP-GO	GO:0072073	kidney epithelium development	0.011	49
BP-GO	GO:1901861	regulation of muscle tissue development	0.04	48
BP-GO	GO:1903901	negative regulation of viral life cycle	0.049	46
BP-GO	GO:0035264	multicellular organism growth	0.024	45
BP-GO	GO:0002474	antigen processing and presentation of peptide antigen via MHC class I	0.044	42
BP-GO	GO:0002040	sprouting angiogenesis	0.006	40
BP-GO	GO:0070498	interleukin-1-mediated signaling pathway	0.028	38
BP-GO	GO:0042590	antigen processing and presentation of exogenous peptide antigen via MHC class I	0.004	35
BP-GO	GO:0003014	renal system process	0.018	34
BP-GO	GO:0050886	endocrine process	0.012	34
BP-GO	GO:0060538	skeletal muscle organ development	0.018	34
BP-GO	GO:0007519	skeletal muscle tissue development	0.018	33
BP-GO	GO:0030902	hindbrain development	0.019	33
BP-GO	GO:0002479	antigen processing and presentation of exogenous peptide antigen via MHC class I, TAP-dependent	0.003	32
BP-GO	GO:0045995	regulation of embryonic development	0.033	32
BP-GO	GO:0060840	artery development	0.006	31
BP-GO	GO:0001656	metanephros development	0.03	29
BP-GO	GO:0002062	chondrocyte differentiation	0.008	29
BP-GO	GO:0048844	artery morphogenesis	0.011	27
BP-GO	GO:0032835	glomerulus development	0.016	25
BP-GO	GO:0002756	MyD88-independent toll-like receptor signaling pathway	0.043	24
BP-GO	GO:0072538	T-helper 17 type immune response	0.045	24
BP-GO	GO:0001708	cell fate specification	0.048	23
BP-GO	GO:0035666	TRIF-dependent toll-like receptor signaling pathway	0.026	23
BP-GO	GO:0060078	regulation of postsynaptic membrane potential	0.026	23
BP-GO	GO:0060079	excitatory postsynaptic potential	0.016	20
BP-GO	GO:0099565	chemical synaptic transmission, postsynaptic	0.016	20
BP-GO	GO:0007215	glutamate receptor signaling pathway	0.026	19
BP-GO	GO:0035904	aorta development	0.035	19
BP-GO	GO:0035909	aorta morphogenesis	0.006	15
BP-GO	GO:0044272	sulfur compound biosynthetic process	0.016	12
BP-GO	GO:0048535	lymph node development	0.045	12
BP-GO	GO:0001709	cell fate determination	0	11
BP-GO	GO:0030239	myofibril assembly	0.011	11
BP-GO	GO:0048643	positive regulation of skeletal muscle tissue development	0.019	11
BP-GO	GO:0030513	positive regulation of BMP signaling pathway	0.003	10
