## Supplementary Table 1 for "Transcriptomic meta-analysis in plaque psoriasis: an integrative bioinformatic approach to deciphering the genetic landscape and molecular pathways"

### Sheet: Sheet1
Study GEO ID	N genes analyzed	Sample size and type*	Paired study
E_MTAB_5262	13452	10 PS + 9 non-lesional PS	Yes
GSE102725	23273	10 PS + 10 non-lesional PS	Yes
GSE107871	25272	4 PS + 4 non-lesional PS + 4 HC	Yes (Only lesional & non-lesional)
GSE109248	34680	17 PS + 14 HC	No
GSE114286	40205	18 PS + 9 HC	No
GSE117239	16039	78 PS + 78 non-lesional PS	Yes
GSE117468	22717	128 PS + 128 non-lesional skin	Yes
GSE11903	13277	15 PS + 15 non-lesional PS	Yes
GSE120464	34949	4 PS + 4 non-lesional PS + 5 HC	Yes (Only lesional & non-lesional)
GSE121212	31362	28 PS + 27 non-lesional PS + 38 HC	Yes (Only lesional & non-lesional)
GSE13355	22899	58 PS + 58 non-lesional PS + 64 HC	Yes (Only lesional & non-lesional)
GSE136757	22899	30 PS + 30 non-lesional PS	Yes
GSE145127	26317	10 PS + 6 non-lesional PS	Yes
GSE14905	22899	30 PS + 29 non-lesional PS + 1 HC	Yes (Only lesional & non-lesional)
GSE153007	19595	14 PS + 14 non-lesional PS + 5 HC	Yes (Only lesional & non-lesional)
GSE18686	37804	5 PS + 5 non-lesional PS	Yes
GSE26952	16742	4 non-lesional PS + 5 HC	No
GSE30999	22899	85 PS + 85 non-lesional PS	Yes
GSE32407	13277	4 non-lesional PS + 5 HC	No
GSE34248	22899	14 PS + 14 non-lesional PS	Yes
GSE41662	22899	24 PS + 24 non-lesional PS	Yes
GSE41663	22899	14 PS + 14 non-lesional PS	Yes
GSE47751	22899	14 PS + 14 non-lesional PS	Yes
GSE50790	22899	4 PS + 4 non-lesional PS	Yes
GSE51440	20353	22 PS + 19 non-lesional PS	Yes
GSE52471	10976	18 PS + 13 HC	No
GSE53431	31334	12 PS + 12 HC	No
GSE53552	22899	25 PS + 24 non-lesional PS	Yes
GSE57225	21944	23 PS + 19 non-lesional PS	Yes
GSE57376	20353	5 PS L + 5 non-lesional PS	Yes
GSE58121	30964	8 non-lesional PS + 7 HC	No
GSE63741	1553	30 PS + 30 HC	No
GSE6710	13263	13 PS + 13 non-lesional PS	Yes
GSE67785	25272	14 PS + 14 non-lesional PS	Yes
GSE67853	20174	11 PS + 11 non-lesional PS	Yes
GSE69967	20174	12 PS + 12 non-lesional PS	Yes
GSE75343	12402	20 PS + 12 non-lesional PS + 10 HC	Yes (Only lesional & non-lesional)
GSE75890	26317	9 PS + 8 HC	No
GSE78097	20174	27 PS (14 mild + 13 severe) + 6 HC	No
GSE79704	24893	12 PS + 20 HC	No
GSE80047	20741	10 PS + 25 HC	No
GSE83582	24909	12 PS + 20 HC	No
GSE83645	25313	5 PS (20 PS lesions, 4 lesions x patient) + 5 non-lesional PS	No
GSE85034	20923	30 PS + 30 non-lesional PS	Yes
*PS: Psoriasis; HC: Healthy Controls
